# The Extreme Diversity Of Retinal Amacrine Cells Has Deep Evolutionary Roots

**DOI:** 10.64898/2026.03.07.710289

**Authors:** Dario Tommasini, Aboozar Monavarfeshani, Vishruth Dinesh, Joshua Hahn, Jared Tangeman, Olivier Marre, Seth Blackshaw, Teresa Puthussery, Joshua R. Sanes, Karthik Shekhar

**Affiliations:** Department of Neuroscience, University of California, Berkeley, CA, USA; Helen Wills Neuroscience Institute, University of California, Berkeley, CA, USA; Department of Molecular and Cellular Biology and Center for Brain Science, Harvard University, Cambridge, MA, USA; Department of Chemical and Biomolecular Engineering, University of California, Berkeley, Berkeley, CA, USA; Solomon H. Snyder Department of Neuroscience, Johns Hopkins University, Baltimore, Maryland, USA; Institut de la Vision, Sorbonne Université, INSERM, CNRS, Paris, France; Herbert Wertheim School of Optometry and Vision Science, University of California, Berkeley, CA, USA; Vision Sciences Graduate Program, University of California, Berkeley, CA, USA; Center for Computational Biology, University of California, Berkeley, CA, USA; Biophysics Graduate Group, University of California, Berkeley, CA, USA; Biological Systems Division, Lawrence Berkeley National Laboratory, Berkeley, CA, USA

## Abstract

Amacrine cells (ACs) comprise a heterogeneous class of inhibitory neurons in the vertebrate retina, exhibiting morphological and functional complexity rivaling that of cortical interneurons. Here, we integrate single-cell and single-nucleus transcriptomic atlases from 24 vertebrate species to reconstruct the evolutionary origins of this extreme diversity. We identify 42 orthologous AC types (oACs), most of which exhibit a one-to-one correspondence across amniotes and, in many cases, across vertebrates. While core molecular identities are conserved, AC types vary in abundance and gene expression across species, likely reflecting adaptations to distinct visual ecologies. AC diversity scales with that of retinal ganglion cells (RGCs), indicative of co-evolution. Finally, we suggest that ACs arose from an AC-RGC hybrid precursor, with glycinergic ACs diverging early in vertebrate evolution, followed by a bifurcation between RGCs and GABAergic ACs. Together, these findings establish a unified evolutionary framework for understanding the diversity, development, and function of a class of inhibitory neurons across vertebrates.
