## Supplementary material for "The Extreme Diversity Of Retinal Amacrine Cells Has Deep Evolutionary Roots": Table S1

### Sheet: Type frequency
Cell type	Species	Proportion	Reference
A2	Human	10	Grünert and Martin. Prog. Retin. Eye Res. (2020).
A2	Macaque	10	Grünert and Martin. Prog. Retin. Eye Res. (2020).
A2	Marmoset	10	Grünert and Martin. Prog. Retin. Eye Res. (2020).
KT2	Macaque	5	Grünert and Martin. Prog. Retin. Eye Res. (2020).
A8	Macaque	4 (3-5)	Grünert and Martin. Prog. Retin. Eye Res. (2020).
VG3	Rat	1	Haverkamp and Wässle, J Comp. Neurol. (2003).
A17	Mouse	5	Grünert and Martin. Prog. Retin. Eye Res. (2020).
CA1	Human	0.1	Grünert and Martin. Prog. Retin. Eye Res. (2020).
CA1	Macaque	0.1	Grünert and Martin. Prog. Retin. Eye Res. (2020).
nNOS	Marmoset	2.5	Weltzien et al., J Comp. Neurol. (2015).
SAC	Mouse	5.2	Jeon et al., J Neurosci. (1998).
A2	Mouse	9.8	Pérez de Sevilla Müller et al., Front Neuroanat. (2017).

### Sheet: Morphology
Cell type	Reference	Subclass
SAC	Yan et al., J Neurosci (2020).	GABAergic
CA1	Yan et al., J Neurosci (2020).	GABAergic
CA2	Yan et al., J Neurosci (2020).	GABAergic
A17	Yan et al., J Neurosci (2020).	GABAergic
nGnG-GABA	Kerstein et al., Cell Reports (2020).	GABAergic
VIP	Zhu et al., J Neurosci (2015).	GABAergic
PDGFRA	Takahama et al., Invest Ophthalmol Vis Sci. (2017).	GABAergic
nNOS1	Zhu et al., J Neurosci (2015).	GABAergic
nNOS2	Zhu et al., J Neurosci (2015).	GABAergic
SST	Yan et al., J Neurosci (2020).	GABAergic
CRH1	Kerstein et al., Cell Reports (2020).	GABAergic
A2	Yan et al., J Neurosci (2020).	Glycinergic
VG3	Yan et al., J Neurosci (2020).	Glycinergic
A8	Grünert and Martin. Prog. Retin. Eye Res. (2020).	Glycinergic
SEG	Yan et al., J Neurosci (2020).	Glycinergic
nGnG-GLY	Yan et al., J Neurosci (2020).	Glycinergic
