## Supplementary material for "The Extreme Diversity Of Retinal Amacrine Cells Has Deep Evolutionary Roots": Table S2

### Sheet: Sheet1
Common Name	Latin Name	Reference Genome Assembly	Method	Genome source	Data source	Number of clusters	Number of ACs	Number of biological replicates	Average number of unique molecular identifiers (UMI)	Label
Sea lamprey	Petromyzon marinus	kPetMar1	scRNA-seq	NCBI	Wang et al. Nature Communications (2024).	37	12058	2	6733.48	Lamprey
Cat shark	Scyliorhinus canicula	GCA_902713615.2	scRNA-seq	NCBI	Vidal-Vázquez et al. Scientific Data (2025).	14	3333	3	3644.39	Cat shark
Killifish	Nothobranchius furzeri	NfurGRZ-RIMD1	scRNA-seq	NCBI	Bergmans et al. Aging Cell (2024).	18	3320	6	2952.17	Killifish
Goldfish	Carassius auratus	GCA_014332655.1	scRNA-seq	NCBI	Kon et al. Communications Biology (2022).	22	1718	3	1705.16	Goldfish
Zebrafish	Danio rerio	GRCz11	snRNA-seq/snATAC-seq	ENSEMBL	Lyu et al. Nature Communications (2023).	47	8985	5	1934.22	Zebrafish
Iberian ribbed newt	Pleurodeles waltl	GCF_031143425.1	snRNA-seq/snATAC-seq	NCBI	This study	45	3132	1	3835.89	Newt
Axolotl	Ambystoma mexicanum	GCF_040938575.1	snRNA-seq/snATAC-seq	NCBI	This study	54	3743	2	6482.48	Axolotl
Brown anole lizard	Anolis sagrei	AnoSag2.1	snRNA-seq	NCBI	Hahn et al. Nature (2023).	39	16871	3	2498.38	Lizard
Chick	Gallus gallus domesticus	Gallus_gallus-5.0	scRNA-seq	NCBI	Yamagata et al. eLife (2021).	66	7601	4	3393.66	Chicken
Opossum	Monodelphis domestica	ASM229v1	snRNA-seq	ENSEMBL	Hahn et al. Nature (2023).	56	30980	5	4703.64	Opossum
Ferret	Mustela putoriusfuro	MusPutFur1.0	snRNA-seq	ENSEMBL	Hahn et al. Nature (2023).	20	1434	2	4460.76	Ferret
Pig	Sus domesticus	Sscrofa11.1	snRNA-seq/scRNA-seq	ENSEMBL	Hahn et al. Nature (2023).	32	2552	4	6298.61	Pig
Sheep	Ovis aries	Oar_rambouillet_v1.0	snRNA-seq	ENSEMBL	Hahn et al. Nature (2023).	46	38409	7	4943.96	Sheep
Cow	Bos taurus	ARS-UCD1.2	snRNA-seq	ENSEMBL	Hahn et al. Nature (2023).	45	37364	6	4210.43	Cow
Thirteen-lined ground squirrel	Ictidomys tridecemlineatus	SpeTri2.0	snRNA-seq	ENSEMBL	Hahn et al. Nature (2023).	46	15355	3	4536.91	Squirrel
Deer mouse	Peromyscus maniculatus bairdii	HU_Pman_2.1	scRNA-seq	ENSEMBL	Hahn et al. Nature (2023).	42	10488	3	7394.3	Peromyscus
Rat	Rattus norvegicus	mRatBN7.2	snRNA-seq	ENSEMBL	This study	57	21310	2	5250.61	Rat
Four-striped grass mouse	Rhabdomys pumilio	Rhabdomys_pumilio_premRNA	snRNA-seq	Richardson et al. Current Bio, 2023.	Hahn et al. Nature (2023).	33	6125	2	2240.23	Rhabdomys
Laboratory mouse	Mus musculus	GRC38_mm10	scRNA-seq	NCBI	Yan et al. Journal of Neuroscience (2020).	63	35397	18	4378.35	Mouse
Tree shrew	Tupaia belangeri chinensis	TS_3.0	snRNA-seq	Ye M, Zhang J-Y, et al. 2021	Hahn et al. Nature (2023).	63	28345	3	5506.8	Tree shrew
Mouse lemur	Microcebus murinus	Mmur_3.0	snRNA-seq	ENSEMBL	This study	42	11358	3	3539.63	Mouse lemur
Marmoset	Callithrix jacchus	Callithrix jacchus-3.2	scRNA-seq	NCBI	Hahn et al. Nature (2023).	32	7812	2	3892.43	Marmoset
Cynomolgus macaque	Macaca fascicularis	Macaca_fascicularis_5.0	scRNA-seq	ENSEMBL	Peng, Shekhar et al. Cell (2019).	44	23697	7	5326.79	Macaque
Human	Homo sapiens	GRCh38.p13	snRNA-seq	GENCODE	Hahn et al. Nature (2023).	37	44494	17	1733.55	Human
